# Genome Position Does Not Impact Transgene Expression Efficiency in the Ancient Red Alga *Cyanidioschyzon merolae*

**DOI:** 10.64898/2026.01.31.703004

**Authors:** Kaian Teles, Gordon B. Wellman, Yuhan Zhang, Bárbara Bastos de Freitas, Viktor A. Slat, Martha R. Stark, Lecong Zhou, Perry J. Blackshear, Stephen D. Rader, Kyle J. Lauersen

**Author notes:** Corresponding Author: Kyle J. Lauersen.

## Abstract

The thermoacidophilic red alga *Cyanidioschyzon merolae* represents one of the simplest photosynthetic eukaryotes and an ancient divergent group in the primary endosymbiotic Viridiplantae. Because of its ∼16 Mbp genome, containing few introns, and capacity for transgene integration by homologous recombination, it is an emerging chassis for synthetic biology. However, genomic integration sites and scalable transformation methods have not been established to systematically investigate the effect of genome position on transgene expression. Here, we combined bioinformatic genome analysis, liquid-handling robotics, and assays of heterologous protein and metabolite production to establish a reproducible framework for nuclear genome engineering in *C. merolae*. We mapped and annotated 40 intergenic loci as candidate neutral sites across 16 out of 20 chromosomes and could validate 38 of them through robotic-assisted transformation. Reporter gene expression analysis revealed highly uniform expression at all integration sites across broad populations of transformants, indicating surprising minimal positional effects and transcriptional neutrality. The functional equivalence of these genomic ‘landing pads’ was determined by expression of a heterologous isoprene synthase, and coupling algal photobioreactors to headspace analysis to quantify isoprene production driven by transgene expression from different integration sites. Single copy transgene integrants, regardless of genome position, exhibited comparable reporter signals and consequent isoprene production. Together, these results provide the first experimentally validated set of neutral integration sites in *C. merolae* and establish a high-throughput transformation protocol for its genetic engineering in the context of synthetic genome biology.
