## Supplemental Data for "Genome Position Does Not Impact Transgene Expression Efficiency in the Ancient Red Alga *Cyanidioschyzon merolae*"

### Sheet: Supplementary Table 1
SOURCE
Plate Type: PlusPlate
Sectoring: None
Agar Depth: Detect Automatically
LOCATE
Mode: White
Gain: 0%
Gamma: 14.3%
Exposure: 5ms
Saturation: 50%
White Balance - Red: 34.4%
White Balance - Green: 25%
White Balance - Blue: 74.3%
Focus: Auto
Lighting Power: 70%
Algorithm: No Detection
Organism: None
Filters: None
Colonies Per Sector: ALL
Measured Agar Depth: 3.7mm
TARGET
Plate Type: PCR 96(200 ul)
Layout: Standard
Layout Direction: Vertical
Pattern: Single
New Plate per Sector: No
TARGET
Plate Type: PCR 96(200 ul)
Layout: Standard
Layout Direction: Vertical
Pattern: Single
New Plate per Sector: No
Revisit Source: No
Target Plate Copies: 1
Start Position: A1
Start Position Applies To: First target plate
PIXL
Source Pinning Speed: 19mm/s
Source PickupLine™️ Length: 9mm
Source Agar Piercing: Off
Source Mixing Speed: 19mm/s
Source Mixing Radius: 0.5mm
Source Mixing Vertical Traul: 2.5mm
Source Mixing Cycles: 1
Target Pinning Speed: 60mm/s
Target Well Base Clearance: 0% of available
Target Nozzle Clearance: 2mm
Target Mixing Speed: 60mm/s
Target Mixing Radius: 15% of available
Target Mixing Revolutions: 3
Target Mixing Vertical Travel: 0% of available
Target Mixing Cycles: 10

### Sheet: Supplementary Table 2
Primer	Sequence	Length
NL1_F	GTGTTGAAAACGCAATATGCTCATCC	26
NL1_R	CAAATCGCTCTACTGCATTGACGAC	25
NL2_F	TAGTAGATATGTACATTGATTCTCCAAGAGCCT	33
NL2_R	GGCCATATCTGGACCACATCAAA	23
NL3_F	GCAAATGTCTAGACTGAGTTTTATAGCATCT	31
NL3_R	AATAGGTTCCGTAGAGCACGAGG	23
NL4_F	CAACGAACCGGACTATGCGG	20
NL4_R	GAAGAAGTTCCCATCGACTGAGAAACCA	28
NL5_F	GTGTCATGCTGCCGTTGGG	19
NL5_R	GAAGAAAAGAGAGTCGCCTCTATGGAA	27
NL6_F	CTCGCTGGTGTCGTCGATCC	20
NL6_R	TTGGCTGTTCTCATGGGTCG	20
NL7_F	CAGACTCCCACCCCGAATCC	20
NL7_R	TCGAGCTGCTAAAATGCGGC	20
NL8_F	CCCGGCACCGCATCAGTac	19
NL8_R	TTTGTTGCAAGGATGCTCGTTGG	23
NL9_F	GCGGAAGCGTCGAGGC	16
NL9_R	TCAAGCTTGCCTTATCTTATCGATCTTCAT	30
NL10_F	CATTGCATCTTGCGCTGC	18
NL10_R	ACACAAGCGTCTCACCGTC	19
NL11_F	GTTTTTGCTTTACATGAAAATGTAAGATG	29
NL11_R	TCACAGCCATATTGTATCTGC	21
NL12_F	TCTGTTCTACTCTGTGCCCATCG	23
NL12_R	GCAGCTCGATACTCTGTTGC	20
NL13_F	AGGGAAAACGGCATAGAGTGGA	22
NL13_R	GAAGGTACACCACATTCCCGG	21
NL14_F	ATAGCCGCACGGATTACAGAAG	22
NL14_R	GTGCGTTTCCGATCTACGATACG	23
NL15_F	TCGACCCATCGGATGCACA	19
NL15_R	TGTGCCTGGCTTGAGAAAATGT	22
NL16_F	TACTGGCTGCATTCGATTTCAGG	23
NL16_R	GAGGAATATATTCGCTGGATTCGAAGCAG	29
NL17_F	TGTTCAAGCACCTTGATCATTTTTCCG	27
NL17_R	CTGTTATCAAATCACTCTATGCATTGCG	28
NL18_F	GTGAGTCGTGAGTCTCGTACCT	22
NL18_R	CAGTGTTCCCATACGGCTTAGC	22
NL19_F	GTTGCTCTTCGATCCGTACCT	21
NL19_R	GGGCGCTCGTATACGGAC	18
NL20_F	CAGCTCTATTTCACACGTTCATTCACT	27
NL20_R	CTTTCATCGACGAATCATCCTCTACTACC	29
NL21_F	AGAACACCATTATCGTCTACAAATTGCCA	29
NL21_R	CTCTCTGTGATACCTAGGCCTGAG	24
NL22_F	GAAAACTTATAGATCACATCGCATCTCTTGC	31
NL22_R	CGTATTCCACCTGGCACGG	19
NL23_F	GTCGGGGCTGCTCAGC	16
NL23_R	TTTACAGTCACAGCTATGAACTGCACT	27
NL24_F	TGGACTCTTACAAATCCGCACAG	23
NL24_R	CGTTCAGATCTTCGGCATTGTCC	23
NL25_F	GTGGACAGCATCGTTCACTCAAAAC	25
NL25_R	TGACTCCAGACTCATCTTTGCGC	23
NL26_F	GTCCGTGCGCTTGACTGG	18
NL26_R	TGAAATAGCCGTGGTGCAGAG	21
NL27_F	GACCATGGAGACATACAGGGCT	22
NL27_R	GATCATGCTCAAGTTTGGGTCAGT	24
NL28_F	GTACATTTTCCCTGTAGACGAGAAACCT	28
NL28_R	CGTGAACGCATGTTACTTGAGGC	23
NL29_F	CGGCGGACTCATCATCGGCAC	21
NL29_R	GCTCGCCGTGCCTGC	15
NL29_2_F	CACTAGcCCGGTGAACTCG	19
NL29_2_R	ACACTTTTTGCCTGCACAAGTTT	23
NL30_F	CGTCGCTCAGTGCCGAT	17
NL30_R	TGCCTCTTCGCAAAGCCG	18
NL31_F	CCCATGGAAGCGTGCTCTTT	20
NL31_R	ATCGGGGCGCATTTTGTCT	19
NL32_F	TATATACGGCATCTGTGCGCC	21
NL32_R	CAGTGCTTTGCATCGGGATTT	21
NL33_F	CGCGAAAAAGTCCTAGATTATGCAT	25
NL33_R	TAGCCTCTCCAAACGATTATTCGATTT	27
NL34_F	TTGCGAACAAGCATGGTTGC	20
NL34_R	AAGGATACTTTGCCAAAGTTGCCAC	25
NL35_F	GGATATATAGGCAGGTTTTGGATCCACA	28
NL35_R	CTTCCGTTTCTTTTGCCACTCCAG	24
NL36_F	TGTTGCGGTGGCTAAATTACGAG	23
NL36_R	GTTCAGCGATATCTATTGTGCGGTTT	26
NL37_F	ACTGAGAGCATCGCCTAGAAGATG	24
NL37_R	AATATTTGCCGCCAAACGGTTTTG	24
NL38_F	GAAGTTCTAGACCAAGACTGTCATCCA	27
NL38_R	CCATCGTTCAACCTGTTGCC	20
NL39_F	CATTTTCACACGCACTGACTGC	22
NL39_R	TGCGTTTATGTCATTCCAAAGGCG	24
NL40_F	GTTTCGTTCGCACGCTCG	18
NL40_R	TTTCTCCAGACAAGCACGATGAC	23

### Sheet: Supplementary Table 3
Primer	Right homology	Amplicon size	TM	Naming RHA	Left homology arm	Amplicon size	TM	Naming LHA
NL001	cgagtcatacgtacaagcctgt	720	58	NL001RHARev	ccgcgaataacgctctgc	631	59	NL001LHAFw
NL002	ccggtgctcgatacaggc	852	59	NL002RHARev	agaccatggcaccttgaacaa	677	59	NL002LHAFw
NL003	tgcttgcctcttcatcgcg	760	59	NL003RHARev	agtaagcgttcgcgtttcag	770	59	NL003LHAFw
NL004	ctcgttctcttccaattcgatcc	690	58	NL004RHARev	aggcccagcatgaatggaa	648	59	NL004LHAFw
NL005	gatgacggctctccaggac	959	59	NL005RHARev	atcagtctgttccgtcctcg	707	58	NL005LHAFw
NL006	caaaagctacgctcttcgca	691	58	NL006RHARev	ggctttatgaatgcgttcgg	648	59	NL006LHAFw		Left Homology	Right homology
NL007	gcgtgtttgtcctgcacg	988	59	NL007RHARev	atcagatcgtccaagcagca	712	58	NL007LHAFw		19	59
NL008	atcgccattttcaggacgc	751	58	NL008RHARev	agcatgcctggttactaggac	1000	59	NL008LHAFw
NL009	taggcgttcgaagcgcag	847	58	NL009RHARev	tttcgatacacccgcctaacg	718	59	NL009LHAFw
NL010	tgctgaccctagcacaacag	868	59	NL010RHARev	tcgaagtagcagagagttcgg	708	59	NL010LHAFw
NL011	aaccagcttttgagggctttc	779	59	NL011RHARev	ctgcagcgatcctacttcgc	711	59	NL011LHAFw
NL012	acgccgttcagattttcagc	778	59	NL012RHARev	actcattccgcgatcatcagt	650	59	NL012LHRFw
NL013	acgtggattcgcagcattg	776	59	NL013RHARev	gggtatgctctctgaggct	792	59	NL013LHAFw
NL014	gaagcgtcgaggggtatcg	725	59	NL014RHARev	ccgtaggacgagacgatcg	646	59	NL014LHAFw
NL015	ctcggattcgacgaatgcg	703	59	NL015RHARev	acctgtctctttcgacagacc	723	59	NL015LHAFw
NL016	tgcttcgtattccgctctctt	847	59	NL016RHARev	gcatctgtatcctccctgca	740	59	NL016LHAFw
NL017	ccgccttgaatacatcggtc	710	59	NL017RHARev	cgacgcgtgtgcatatatgc	724	59	NL017LHAFw
NL018	gtccttcaaggagatcgctgc	727	58	NL018RHARev	acgacacctggatgcattcta	804	58	NL018LHAFw
NL019	accgaaggccacgcaata	709	59	NL019RHARev	tcaaagtcgagggcctcttc	703	58	NL019LHAFw
NL020	gagctgctcttcatcccagt	729	58	NL020RHARev	acggcactaaagtactcactga	793	58	NL020LHAFw
NL021	gtcgaggagtattggcggc	714	59	NL021RHARev	cttcggtcactgctgaatcag	751	59	NL021LHAFw
NL022	aggatgtgccgcttacgt	742	59	NL022RHARev	tgaaagagcaagacgctcatgt	736	59	NL022LHAFw
NL023	tccatgactcaggagcagtc	817	59	NL023RHARev	atgctcgcagagacgatcc	715	59	NL023LHAFw
NL024	ctcacgtcctcgctgaatga	788	59	NL024RHARev	ctagcccttcacacgggt	672	59	NL024LHAFw
NL025	tgtgaacagctggcaacg	735	59	NL025RHARev	aacggctttattcttccgagtc	631	58	NL025LHAFw
NL026	ctgcgttctagatcgaggagt	729	59	NL026RHARev	cagttgtgaacgcgttgc	771	59	NL026LHAFw
NL027	gagggtatacacggagacagc	853	58	NL027RHARev	cacaagggctggtggatg	727	57	NL027LHAFw
NL028	gtctcctcgtcactccattcc	797	58	NL028RHARev	ccttcaaacagggaacaaagct	722	58	NL028LHAFw
NL029	accggatacggccttcttc	719	58	NL029RHARev	gagcgacattagcgagcat	644	58	NL029LHAFw
NL030	ctgctgtgcttgagtgtgt	691	58	NL030RHARev	ctgataggtctccacggct	740	58	NL030LHAFw
NL031	tcgctcgtagagaaggctc	884	58	NL031RHARev	gaacacaagtccgtccagc	648	58	NL031LHAFw
NL032	cgctcgccaactatctgagaa	724	59	NL032RHARev	cggtcttccatgtcgacagtg	708	59	NL032LHAFw
NL033	tgcagccaattcatgagctc	869	59	NL033RHARev	gttccgtgccaaaaacaggt	733	59	NL033LHAFw
NL034	gtatttgacggcacgtatgtgt	852	59	NL034RHARev	ctccaatgtcctggatcccag	636	59	NL034LHAFw
NL035	ggcgaatttcacgttgctca	795	58	NL035RHARev	gtctcagaggacctgattcgt	719	59	NL035LHAFw
NL036	cgaggtcgcctagacgat	844	59	NL036RHARev	ctgctgcacaagtagatgcag	746	59	NL036LHAFw
NL037	caggtgctctgcgaatgtct	785	58	NL037RHARev	ggatcaatgttccgcgcatt	706	59	NL037LHAFw
NL038	ggcgcatgcacatatcgag	938	59	NL038RHARev	aggctatcgtcgatgccc	853	59	NL038LHAFw
NL039	cactgcctcgacatccgac	719	59	NL039RHARev	ggcgaaagcggccaagtagta	681	59	NL039LHAFw
NL040	gccatcgacgatatggcatt	714	58	NL040RHARev	ggcaaaatgtgcacatggc	634	58	NL040LHAFw
Inside cassete	CGAGTTCACCGGgCTAGT		58	Left homology Arm match	CGAGTTCACCGGgCTAGT		58	Right Homology Arm Match

### Sheet: Supplementary Table 4
Primer	Sequence
mVenus_Fw	GGACGACGGCAACTACAAGA
mVenus_Rev	GCCGTGATGTACACGTTGTG
60S_Fw	AAGTTTCGCTGTACGCTTGG
60S_Rev	TAACCAGGACCATATCGCCG

### Sheet: Supplementary Table 5
Site	Left Homology Arm	Left Homology Arm %	Right Homology Arm	Right Homology Arm %
NL001	19	86.3636	21	95.4545
NL002	22	100	22	100
NL003	20	90.9091	21	95.4545
NL004	22	100	22	100
NL005	22	100	22	100
NL006	NA	NA	NA	NA
NL007	20	90.9091	20	90.9091
NL008	21	95.4545	21	95.4545
NL009	21	95.4545	21	95.4545
NL010	21	95.4545	21	95.4545
NL011	NA	NA	NA	NA
NL012	22	100	22	100
NL013	21	95.4545	20	90.9091
NL014	20	90.9091	22	100
NL015	20	90.9091	22	100
NL016	22	100	20	90.9091
NL017	21	95.4545	22	100
NL018	17	77.2727	20	90.9091
NL019	21	95.4545	21	95.4545
NL020	21	95.4545	21	95.4545
NL021	18	81.8182	19	86.3636
NL022	20	90.9091	22	100
NL023	16	72.7273	21	95.4545
NL024	19	86.3636	19	86.3636
NL025	18	81.8182	18	81.8182
NL026	16	72.7273	18	81.8182
NL027	21	95.4545	21	95.4545
NL028	22	100	22	100
NL029	20	90.9091	21	95.4545
NL030	19	86.3636	22	100
NL031	20	90.9091	22	100
NL032	22	100	22	100
NL033	22	100	22	100
NL034	21	95.4545	22	100
NL035	21	95.4545	21	95.4545
NL036	20	90.9091	21	95.4545
NL037	22	100	22	100
NL038	22	100	22	100
NL039	19	86.3636	20	90.9091
NL040	22	100	22	100
